# Broadleaved hedgerows as complementary habitats for small mammals in pine plantation landscapes

**DOI:** 10.64898/2026.03.17.712293

**Authors:** Aloïs Berard, Nattan Plat, Julien Pradel, Maxime Galan, Anne Loiseau, Sylvain Piry, Julie Blanchet, Lily Cesari, Karine Berthier, Jean-Baptiste Rivoal, Pellett Cameron, Valbuena Ruben, Hervé Jactel, Nathalie Charbonnel

## Abstract

1. The global decline of natural forests is accompanied by a rapid expansion of commercial tree plantations, which are expected to further increase to meet growing demand for wood products. However, planted forests generally support lower biodiversity than natural forests, particularly when monospecific and intensively managed. In this context, broadleaved hedgerows have been proposed as a nature-based solution to enhance biodiversity within conifer-dominated plantation landscapes. Such features may be especially beneficial for small mammals, including rodents and shrews, which are key contributors to forest ecosystem functioning. However, their effects on small mammal communities remain largely unquantified.
2. Here, we assessed variation in small mammal communities among habitat types within a native pine plantation-dominated landscape in southwestern France. Using a multi-year, multi-season survey, we compared species richness and abundance among plantation edges, broadleaved hedgerows embedded within plantations and natural broadleaved forests. We further tested whether environmental descriptors of hedgerow sites influenced dominant species and whether seasonal and interannual demographic dynamics modified habitat-related patterns.
3. Pine plantation edges and broadleaved hedgerows supported lower small mammal species richness than natural broadleaved forests and were dominated by two habitat generalists, *Apodemus sylvaticus* and *Crocidura russula*. This pattern was driven by the near absence of the forest specialist *Clethrionomys glareolus*. Hedgerows did not increase species richness relative to plantations, but provided favourable habitat for *A. sylvaticus,* which was scarce in pine plantation, while supporting fewer *C. russula*. Variation in hedgerow structure and composition further influenced *A. sylvaticus* abundance, while seasonal and interannual rodent population dynamics modulated habitat-related differences.
4. Our results indicate that intensively managed pine plantations act as environmental filters, excluding forest-associated small mammals. While broadleaved hedgerows benefited one species, their capacity to restore forest-specialist communities was limited without broader landscape-scale interventions. These findings highlight both the ecological benefits and constraints of edge-based habitat interventions and provide guidance for designing and evaluating biodiversity-oriented management in plantation landscapes.
