## Supplementary material for "Broadleaved hedgerows as complementary habitats for small mammals in pine plantation landscapes": Table S1

### Sheet: Competitive_models
Dataset	N site-session	Response variable	Full model	Model n°	Fixed effects of competitive models	df	logLikelihood	AICc	ΔAICc	Weight
All sites	225	Species richness	~ Habitat + Season + Year + Habitat:Season + Habitat:Year + (1|Site identity)	1	~ Habitat + Season + Habitat:Season	8	-246.676	510	0	0.7
				2	~ Habitat + Season + Year + Habitat:Season	10	-245.418	511.9	1.84	0.279
		A. sylvaticus abundance	~ Habitat + Season + Year + Habitat:Season + Habitat:Year + Latitude + Longitude + (1|Site identity)	3	~ Habitat + Season + Year + Habitat:Year + Latitude + Longitude	13	-391.962	811.6	0	0.342
				4	~ Habitat + Season + Year + Latitude + Longitude	10	-395.477	812	0.33	0.29
				5	~ Habitat + Season + Year + Habitat:Season + Latitude + Longitude	12	-393.612	812.7	1.05	0.203
				6	~ Habitat + Season + Year + Habitat:Season + Habitat:Year + Latitude + Longitude	15	-390.431	813.2	1.51	0.161
		C. russula abundance		7	~ Habitat + Season + Year + Latitude + Longitude	10	-221.557	464.1	0	0.406
				8	~ Habitat + Year + Latitude + Longitude	9	-223.054	464.9	0.8	0.271
Autumn hedgerows	43	A. sylvaticus abundance	~ Precipitation + Broadleaved cover + Length + Width + Tree richness + Shrub richness + Herb richness + Canopy cover + Canopy cover variability + Shrub cover + Shrub cover variability + Herb cover + (1|Site identity)	9	~ Tree richness + Precipitation + Length	6	-84.318	183	0	0.044
				10	~ Tree richness + Precipitation + Length + Shrub cover + Shrub cover variability	8	-81.496	183.2	0.26	0.039
				11	~ Tree richness + Precipitation + Length + Shrub cover	7	-83.159	183.5	0.55	0.034
				12	~ Tree richness + Precipitation + Shrub cover	6	-84.723	183.8	0.81	0.029
				13	~ Tree richness + Precipitation + Length + Shrub cover variability	7	-83.29	183.8	0.81	0.029
Spring hedgerows	63	A. sylvaticus abundance		14	~ Canopy cover + Shrub cover + Shrub cover variability	6	-79.722	172.9	0	0.019
				15	~ Canopy cover + Shrub cover + Shrub cover variability + Precipitation	7	-78.849	173.7	0.79	0.013
				16	~ Canopy cover + Shrub cover + Shrub cover variability + Length	7	-78.937	173.9	0.96	0.012
				17	~ Canopy cover + Shrub cover variability	5	-81.59	174.2	1.29	0.01
				18	~ Canopy cover + Shrub cover + Shrub cover variability + Canopy cover variability	7	-79.154	174.3	1.4	0.01
				19	~ Canopy cover + Shrub cover + Shrub cover variability + Herb cover	7	-79.195	174.4	1.48	0.009
				20	~ Canopy cover + Shrub cover + Herb cover	7	-79.41	174.9	1.91	0.007
				21	~ Canopy cover + Shrub cover + Shrub cover variability + Precipitation + Length	8	-78.106	174.9	1.93	0.007
